# Methodological priorities in assessing wild edible plant knowledge and use – a case study among the Baka in Cameroon

**DOI:** 10.1101/2020.05.20.106427

**Authors:** Sandrine Gallois, Thomas Heger, Amanda G. Henry, Tinde van Andel

## Abstract

Freelisting and dietary recalls are frequently used methods in ethnobotany to assess wild edible plant (WEP) knowledge and use. Though these *ex-situ* interviewing methods are practical to perform and may yield large datasets in a short time, they are known to be limited by the informant’s memory and cognitive bias. Alternatively, the much more laborious walk-in-the-woods method may be used, in which informants point out edible plants *in-situ*. Few studies, however, examine quantitatively how these different methods influence results. In this study, we assessed how these methods capture the diversity of wild edible plant knowledge and use among the Baka, a group of forager-horticulturalists from southeastern Cameroon. We show that within a single population, and when data on consumption frequency are collected simultaneously, the walk-in-the-woods method results in more detailed information of WEP knowledge and use than do freelisting or dietary recalls. Our *in-situ* method yielded 91 species of WEP, much more than the *ex-situ* methods of freelisting (34 spp.) and dietary recalls (12 spp.). Our results imply that previous studies based only on *ex situ* surveys may have underestimated the importance of WEP for local communities. We propose that future studies on WEP knowledge and use frequency should rely on mixed methods, taking an *in-situ* method as the starting point of their approach.
