## Supplementary Material for "Methodological priorities in assessing wild edible plant knowledge and use – a case study among the Baka in Cameroon"

### Sheet: Sheet1
Appendix 1:Wild edible plants reported during the walk-in-the-woods, free listing and dietary recalls in Le Bosquet and Kungu, southeast Cameroon
				Walk-in-				Natural	Plant part
Collection nr*	Family	Scientific name	Local name	the-woods	Freelisting	Dietary recall	Income	vegetation type	used
SG28	Amaranthaceae	Amaranthus dubius Mart. ex Thell.	Megoya (Baka)	x		x		open vegetation	leaves
SG35	Amaranthaceae	Cyathula prostrata (L.) Blume	Kokoso (Baka)	x				open vegetation	leaves
WTH74	Anacardiaceae	Antrocaryon klaineanum Pierre	Ngongu (Baka)	x	x			primary forest	fruits
WTH41	Anacardiaceae	Trichoscypha acuminata Engl.	Ngoyo bolingo (Baka)	x	x			primary forest	fruits
WTH70	Anacardiaceae	Trichoscypha oddonii de Wild.	Agbo (Baka)	x				primary forest	fruits
WTH25	Anacardiaceae	Trichoscypha sp. WTH25	Mongola (Baka)	x	x		x	primary forest	fruits
WTH82	Anacardiaceae	Trichoscypha sp. WTH82	Onka (Nzime)	x				primary forest	fruits
WTH76	Anisophylleaceae	Poga oleosa Pierre	Po (Baka)	x	x			primary forest	seed kernels
WTH18	Annonaceae	Anonidium mannii (Oliv.) Engl. & Diels	Ngbe (Baka), Corosolier sauvage (French)	x	x			primary forest	fruits
SG31	Annonaceae	Monodora myristica (Gaertn.) Dunal	Djingo (Baka)	x	x		x	secondary forest	seeds
WTH37	Annonaceae	Xylopia parviflora Spruce	Moandjiye (Baka)	x			x	primary forest	fruits
WTH27, SG37	Apocynaceae	Dictyophleba ochracea(K.Schum. ex Hallier f.) Pichon	Makpa (kom), Dadange (Baka), Ekom edchu (Nzime)	x	x	x		primary forest	fruits
WTH28	Apocynaceae	Landolphia cf. owariensis P.Beauv.	Makpa a bo (Baka)	x				primary forest	fruits
WTH15	Apocynaceae	Landophia sp. WTH15	Tondo (Baka)	x				primary forest	leaves
WTH46	Araceae	Anchomanes difformis (Blume) Engl.	Ndou ekoo (Baka), Plantain du chameleon (French)	x				open vegetation	leaves
WTH79	Arecaceae	Laccosperma secundiflorum (P.Beauv.) Kuntze	Kau (Baka)	x			x	primary forest	stem
WTH21	Burseraceae	Pachylobus edulis G. Don	Libaba (Baka), Sa (Nzime), Prunier sauvage (French)	x				secondary forest	fruits
WTH52	Burseraceae	Santiria trimera (Oliv.) Aubrév.	Libaba (Baka)	x				primary forest	fruits
WTH14	Chrysobalanaceae	Parinari excelsa Sabine	Mombokola (Baka), Empual (Nzime)	x			x	primary forest	fruits
WTH78	Clusiaceae	Garcinia kola Heckel	Mbele (Baka)	x	x		x	primary forest	bark, seeds
WTH88	Commelinaceae	Palisota ambigua (P.Beauv.) C.B.Clarke	Ndjaya (Baka)	x				secondary forest	leaves
WTH34	Commelinaceae	Palisota cf. barteri Hook.f.	Salambimbi (Baka)	x				primary forest	root
WTH94	Compositae	Crassocephalum crepidioides (Benth.) S. Moore	Boudi (Baka)	x				open vegetation	leaves
WTH33	Costaceae	Costus englerianus K. Schum.	Mudika (Baka, not specific)	x				primary forest	leaves
SG26	Cucurbitaceae	Telfairea sp. SG26	Motumbelumbe (Baka)	x				open vegetation	seeds
SG13	Denstaedtiaceae	Blotiella glabra (Bory) R.M.Tryon	Manjumbu	x				open vegetation	leaves
WTH19	Denstaedtiaceae	Pteridium aquilinum (L.) Kuhn	Mandjumbu (Baka), Nkuo (Nzime)	x				open vegetation	leaves
WTH80	Dilleniaceae	Dilleniaceae sp. WTH80	Kpongo (Baka, not specific)	x				primary forest	sap
WTH42	Dilleniaceae	Tetracera sp. WTH42	Kpongo (Baka)	x				primary forest	sap
WTH26	Dioscoreaceae	Dioscorea burkilliana J.Miège	Keke na bèle (Baka)	x	x	x		primary forest	root
WTH101	Dioscoreaceae	Dioscorea minutiflora Engl.	Ndjakaka (Baka)	x	x			secondary forest	root
WTH12	Dioscoreaceae	Dioscorea minutiflora Engl.	Baloko (Baka), Njakaka (Baka)	x	x			secondary forest	root
WTH24	Dioscoreaceae	Dioscorea minutiflora Engl.	Kuku (Baka)	x	x			secondary forest	root
WTH98	Dioscoreaceae	Dioscorea praehensilisBenth.	Sapa na bele (Baka)	x	x	x		secondary forest	root
WTH9	Dioscoreaceae	Dioscorea cf. praehensilis Benth.	Ba (Baka)	x	x	x	x	secondary forest	root
WTH54	Dioscoreaceae	Dioscorea semperflorens Uline	Esuma (Baka)	x	x			open vegetation	root
WTH57	Dioscoreaceae	Dioscorea smilacifolia De Wild. & T. Durand	Epange (Baka)	x	x			primary forest	root
WTH63	Dioscoreaceae	Dioscorea sp. WTH63	Boli (Baka) (type of Ba)	x				secondary forest	root
WTH92	Ebenaceae	Diospyros cf. crassiflora Hiern	Lembe (Baka)	x				primary forest	fruits, seeds
SG38	Euphorbiaceae	Plukenetia conophora Müll. Arg.	Kaso (Baka)	x	x			secondary forest	seeds
WTH55	Euphorbiaceae	Ricinodendron heudelotti (Baill.) Heckel	Jobo (Baka), Nso (Nzime)	x			x	secondary forest	seeds
WTH29	Euphorbiaceae	Uapaca cf. paludosa Aubrév. & Leandri	Sengi (Baka)	x				primary forest	fruits
WTH6	Gnetaceae	Gnetum cf. africanum Welw.	Koko (Baka)	x	x	x	x	secondary forest	leaves
WTH13	Huaceae	Afrostyrax lepidophyllus Mildbr.	Ngimba (Baka)	x	x	x	x	primary forest	bark, seeds
WTH56	Irvingiaceae	Desbordesia glaucescens (Engl.) van Tiegh.	Ntuo (Baka)	x				primary forest	seeds
WTH44	Irvingiaceae	Irvingia excelsa Mildbr.	Payo (Baka)	x	x	x		primary forest	seeds
WTH16	Irvingiaceae	Irvingia gabonensis (Aubry-Lecomte ex O'Rorke) Baill.	Peke (Baka)	x	x	x	x	primary forest	fruits, seeds
WTH36	Irvingiaceae	Irvingia grandifolia (Engl.) Engl.	Solia (Baka)	x	x			primary forest	seeds
WTH47	Irvingiaceae	Irvingia robur Mildbr.	Bo (Nzime)	x			x	primary forest	seeds
WTH97	Irvingiaceae	Irvingia wombolu Vermoesen	Gangendi (Baka)	x				primary forest	seeds
WTH17	Irvingiaceae	Klainedoxa gabonensis Pierre	Bokoko (Baka)	x	x			secondary forest	seeds
WTH68	Irvingiaceae	Klainedoxa trillesii Pierre ex Tiegh.	Bonduli (Baka)	x	x			primary forest	seeds
WTH71	Leguminosae	Gilbertiodendron dewevrei (De Wild.) J.Leonard	Bemba (Baka)	x				primary forest	seeds
WTH4	Leguminosae	Millettia mannii Baker	Kbo Kata (whole plant, Baka); Kpa Kata (Leaves, Baka)	x	x			secondary forest	leaves
WTH7	Leguminosae	Pentaclethra macrophylla Benth.	Mbalaka (Baka)	x	x		x	secondary forest	seeds
WTH73	Leguminosae	Tetrapleura tetraptera (Schum. & Thonn.) Taub.	Djaga (Baka)	x			x	secondary forest	fruits
WTH58	Malvaceae	Cola acuminata Schott. & Endl.	Ligo (Baka), Cola sauvage (French)	x			x	primary forest	seeds
WTH51	Malvaceae	Cola lepidota K. Schum.	Meko (Baka)	x				primary forest	fruits
WTH100	Malvaceae	Cola rostrata K. Schum.	Meko-o (Baka)	x				primary forest	fruits
WTH39	Malvaceae	Sterculia oblonga Mast.	Egboyo (Baka)	x				primary forest	seeds
WTH61	Maranthaceae	Haumania danckelmanniana (J.Braun & K.Schum.) Milne-Redh.	Kpasele (Baka, whole plant); Likenie (Baka, fruit)	x	x			secondary forest	seeds
WTH86	Maranthaceae	Hypselodelphys cf. scandens (J.Braun & K.Schum.) Milne-Redh.	Kpasu (Baka)	x				secondary forest	fruits
WTH83	Melastomataceae	Tristemma mauritianum J.F.Gmel.	Lemabé (Baka)	x				open vegetation	fruits
WTH5	Menispermaceae	Dioscoreophyllum cumminsii (Stapf) Diels	Mbi (Baka)	x	x			secondary forest	fruits, roots
WTH77	Menispermaceae	Spenocentrum jollyanum Pierre	-	x				primary forest	fruits
WTH103	Moraceae	Treculia africana Decne. ex Trécul	Pusá (Baka)	x				primary forest	seeds
WTH49	Olacacaeae	Heisteria parvifolia Sm.	Mulomba (Baka), Ebarakul (Nzime)	x				secondary forest	seeds
WTH50	Olacacaeae	Olax latifolia Engl.	Ngimba nakpa (Baka)	x				secondary forest	fruits, leaves
WTH38	Pandaceae	Panda oleosa Pierre	Kana (Baka)	x	x	x	x	primary forest	seeds
WTH99	Passifloraceae	Adenia mannii (Mast.) Engl.	Mudika (Baka)	x				open vegetation	leaves
WTH84	Passifloraceae	Passiflora foetida L.	Bonbon de Nzime (French)	x				open vegetation	fruits
WTH20	Pentadiplandraceae	Pentadiplandra brazzeana Baill.	Esue (Baka, Nzime), Bonbon de brouse (French)	x				secondary forest	fruits
WTH60	Phytolaccaceae	Hilleria latifolia (Lam.) H.Walter	Sumba (Baka)	x	x			open vegetation	leaves
WTH11	Piperaceae	Piper guineense Schumach. & Thonn.	Poivre noir (French)	x			x	secondary forest	fruits
SG34	Piperaceae	Piper umbellatum L.	ndembelembe (Baka)	x			x	open vegetation	leaves, fruits
WTH10	Rubiaceae	Gaertnera cf. longivaginalis (Schweinf. ex Hiern) E.M.A.Petit	Pompom (Baka)	x	x			secondary forest	leaves
WTH90	Rubiaceae	Geophila lancistipulaHiern.	Kpa na tolo (Baka)	x				primary forest	leaves
SG21	Rubiaceae	Nauclea diderrichii (De Wild.) Merr.	muese (Baka)	x	x			secondary forest	fruits
WTH69	Rutaceae	Vepris cf. afzelii (Engl.) Mziray	Tanda (Baka)	x				primary forest	seeds
WTH23, SG36	Sapindaceae	Placodiscus cf. glandulosus Radlk.	Tokomboli (Baka)	x	x			primary forest	seeds
WTH93	Sapotaceae	Baillonella toxisperma Pierre	Moabi (Baka)	x	x	x	x	primary forest	fruits, seeds
WTH40	Sapotaceae	Chrysophyllum albidum D. Don	Mondonge (Baka)	x	x			primary forest	fruits, exuate
WTH91	Sapotaceae	Chrysophyllum lacourtianum De Wild.	Bambú (Baka), Bom (Nzime)	x	x			primary forest	fruits
WTH89	Solanaceae	Solanum erianthum D.Don	Ndaka (Baka), Adudu (Nzime)	x			x	open vegetation	fruits
WTH85	Talinaceae	Talinum fruticosum (L.) Juss.	Kpa langa na mbunge (Baka)	x	x			open vegetation	leaves
WTH43	Tectariaceae	Tectaria fernandensis C. Chr.	Ndjongo (Baka)	x				primary forest	leaves
SG2	Urticaceae	Musanga cecropioides R.Br.ex Tedlie	Kombo (Baka)	x				secondary forest	fruits, sap
WTH3	Urticaceae	Myrianthus arboreus P.Beauv.	Ngáta (Baka); Nkomtile (Nzime)	x				secondary forest	fruits
WTH32	Woodsiaceae	Diplazium sammatii (Kuhn) C. Chr.	Mandjumbo a ngondo (Baka)	x				primary forest	leaves
SG10, SG17	Zingiberaceae	Aframomum daniellii (Hook.f.) K. Schum.	Tondo na mongamba (Baka)	x			x*	secondary forest	fruits, seeds
WTH8	Zingiberaceae	Aframomum cf. longipetiolatum Koechlin	Tóndo à súà (Baka)	x			x*	secondary forest	fruits, seeds
WTH81	Zingiberaceae	Aframomum cereum (Hook.f.) K.Schum.	Ngiyi na mbu (Baka)	x			x*	primary forest	fruits, seeds
SG1	Zingiberaceae	Aframomum subsericeum (Oliv. & D.Hanb.) K.Schum.	Tondo na njiyi (Baka), Ebo (Nzime)	x	x		x*	secondary forest	fruits, seeds
WTH64	Zingiberaceae	Renealmia sp.	Ndimbelimbe (Baka)	x				primary forest	root
not collected**	Arecaceae	Raphia sp.	Peke (Baka)	no	no	no	x	secondary forest	sap
not collected**	Clusiaceae	Mammea africana Sabine	Boto (Baka)	no	no	no		primary forest	fruit
not collected**	Leguminosae	Afzelia sp.	Tanda (Baka)	no	no	no		primary forest	fruits (aril)
not collected**	Oleaceae	Coula edulis Baill	Megombe (Baka)	no	no	no		primary forest	seeds
* WTH = acronym of collector Willem Thomas Heger; SG = Sandrine Gallois
** identifications based on Baka names and literature (Bahuchet, 1992; Brisson, 2010; Betti et al. 2013)
